# Working Towards a Blood-Derived Gene Expression Biomarker Specific for Alzheimer’s Disease

**DOI:** 10.1101/621987

**Authors:** Hamel Patel, Raquel Iniesta, Daniel Stahl, Richard J.B Dobson, Stephen J Newhouse

**Affiliations:** Department of Biostatistics and Health Informatics, Institute of Psychiatry, Psychology and Neuroscience, King’s College London, London, UK; NIHR BioResource Centre Maudsley, NIHR Maudsley Biomedical Research Centre (BRC) at South London and Maudsley NHS Foundation Trust (SLaM) & Institute of Psychiatry, Psychology and Neuroscience (IoPPN), King’s College London; Health Data Research UK London, University College London, 222 Euston Road, London, UK; Institute of Health Informatics, University College London, 222 Euston Road, London, UK; The National Institute for Health Research University College London Hospitals Biomedical Research Centre, University College London, 222 Euston Road, London, UK

## Abstract

**Background:** A significant number of studies have investigated the use of blood-derived gene expression profiling as a biomarker for Alzheimer’s Disease (AD). However, the typical approach of developing classification models trained on subjects with AD and complimentary cognitive healthy controls may result in markers of general illness rather than being AD-specific. Incorporating additional related neurological and age-related disorders during the classification model development process may lead to the discovery of an AD-specific expression signature.

**Methods:** Two XGBoost classification models were developed and optimised. The first used the typical approach, training on 160 AD and 160 cognitively normal controls, while the second was trained in 6318 AD and 6318 mixed controls. Up-sampling was performed in each training set to the minority classes to avoid sampling bias, and both classification models were evaluated in an independent dataset consisting of 127 AD and 687 mixed controls. The mixed control group represents a heterogeneous ageing population consisting of Parkinson’s Disease, Multiple Sclerosis, Amyotrophic Lateral Sclerosis, Bipolar Disorder, Schizophrenia, Coronary Artery Disease, Rheumatoid Arthritis, Chronic Obstructive Pulmonary Disease, and cognitively healthy subjects.

**Results:** The typical approach resulted in a 74 gene classification model with a validation performance of 58.3% sensitivity, 30.3% specificity, 13.4% PPV and 79.7% NPV. In contrast, the second approach resulted in a 28 gene classification model with an overall improved validation performance of 46.5% sensitivity, 95.6% specificity, 66.3% PPV and 90.6% NPV.

**Conclusions:** The addition of related neurological and age-related disorders into the AD classification model developmental process identified a more AD-specific expression signature, with improved ability to distinguish AD from other related diseases and cognitively healthy controls. However, this was at the cost of sensitivity. Further improvement is still required to identify a robust blood transcriptomic signature specific to AD.
