## Supplementary Table 1 for "Working Towards a Blood-Derived Gene Expression Biomarker Specific for Alzheimer’s Disease"

### Sheet: Sheet1
Supplementary Table 1: Variable Importance Features of the "AD vs mixed control" classification model
Variable Importance Rank	Entrez Gene ID	Gene Symbol	Gene Description	Gain	Cover	Frequency
1	3945	LDHB	lactate dehydrogenase B	0.696244	0.215095	0.0559322
2	51780	KDM3B	lysine (K)-specific demethylase 3B	0.133776	0.119706	0.0661017
3	29087	THYN1	thymocyte nuclear protein 1	0.0360867	0.0217744	0.0610169
4	23013	SPEN	spen homolog, transcriptional regulator (Drosophila)	0.0357121	0.0204119	0.040678
5	9535	GMFG	glia maturation factor, gamma	0.0115465	0.0436778	0.0559322
6	55737	VPS35	vacuolar protein sorting 35 homolog (S. cerevisiae)	0.00955807	0.0111226	0.0288136
7	9559	VPS26A	vacuolar protein sorting 26 homolog A (S. pombe)	0.00743302	0.0074858	0.0237288
8	4694	NDUFA1	NADH dehydrogenase (ubiquinone) 1 alpha subcomplex, 1, 7.5kDa	0.00643557	0.0429693	0.0491525
9	529	ATP6V1E1	ATPase, H+ transporting, lysosomal 31kDa, V1 subunit E1	0.00611491	0.0582738	0.0271186
10	9736	USP34	ubiquitin specific peptidase 34	0.00577233	0.00763174	0.0389831
11	317	APAF1	apoptotic peptidase activating factor 1	0.00571377	0.00359557	0.020339
12	6625	SNRNP70	small nuclear ribonucleoprotein 70kDa (U1)	0.00534287	0.0494329	0.0220339
13	3054	HCFC1	host cell factor C1 (VP16-accessory protein)	0.00410665	0.00716128	0.0457627
14	997	CDC34	cell division cycle 34 homolog (S. cerevisiae)	0.00353978	0.00278956	0.020339
15	3108	HLA-DMA	major histocompatibility complex, class II, DM alpha	0.0032702	0.0636004	0.0457627
16	3028	HSD17B10	hydroxysteroid (17-beta) dehydrogenase 10	0.0031654	0.0208011	0.0305085
17	23526	HMHA1	histocompatibility (minor) HA-1	0.00307447	0.0404583	0.0220339
18	10695	CNPY3	canopy 3 homolog (zebrafish)	0.00300794	0.0431935	0.0237288
19	51283	BFAR	bifunctional apoptosis regulator	0.00290019	0.0378602	0.0576271
20	27095	TRAPPC3	trafficking protein particle complex 3	0.00274453	0.0156759	0.040678
21	6166	RPL36AL	ribosomal protein L36a-like	0.00251974	0.0175114	0.0372881
22	7832	BTG2	BTG family, member 2	0.00240631	0.0564714	0.040678
23	2976	GTF3C2	general transcription factor IIIC, polypeptide 2, beta 110kDa	0.0023074	0.00467515	0.0338983
24	5436	POLR2G	polymerase (RNA) II (DNA directed) polypeptide G	0.00226273	0.0578389	0.0135593
25	93487	MAPK1IP1L	mitogen-activated protein kinase 1 interacting protein 1-like	0.00215142	0.0108898	0.0271186
26	6742	SSBP1	single-stranded DNA binding protein 1, mitochondrial	0.00142131	0.0172455	0.0355932
27	16	AARS	alanyl-tRNA synthetase	0.000814655	0.000921565	0.020339
28	29	ABR	active BCR-related	0.000572231	0.00172938	0.0152542
