## Supplementary Table 2 for "Working Towards a Blood-Derived Gene Expression Biomarker Specific for Alzheimer’s Disease"

### Sheet: Sheet1
Supplementary Table 2: Pathway analysis of the "AD vs mixed control" classification model's 68 predictive features
Pathway	Database Source	Gene Overlap	p-value	q-value
WNT ligand biogenesis and trafficking	Reactome	VPS35; VPS26A	0.000955876	0.0382351
Alzheimer disease - Homo sapiens (human)	KEGG	HSD17B10; APAF1; NDUFA1	0.00369961	0.0519006
Herpes simplex infection - Homo sapiens (human)	KEGG	CDC34; HCFC1; HLA-DMA	0.00461231	0.0519006
Huntington disease - Homo sapiens (human)	KEGG	POLR2G; APAF1; NDUFA1	0.00519006	0.0519006
